# Single-Cell Transcriptomic Profiling Unveils Critical Metabolic Alterations and Signatures in Progression of Atherosclerosis

**DOI:** 10.1101/2024.02.06.579210

**Authors:** Limei Ma, Ying Zhao, Peng Xiang, Qingqiu Chen, Moustapha Hassan, Chao Yu

## Abstract

Metabolic dysregulation is recognized as a fundamental characteristic of cardiovascular diseases (CVDs), therefore mining metabolic patterns in these diseases would help to identify the possible pathogenic mechanisms and potential intervention targets. Atherosclerosis (AS), serving as the foundational pathology in numerous CVDs, represents a paramount global health concern. However, a systematic integrated analysis of the metabolic networks of AS is still lacking. In this study, we investigated and integrated single-cell RNA sequencing datasets from calcified atherosclerotic core (AC) plaques and patient-matched proximal adjacent (PA) portions of carotid artery tissue to generate metabolic flux profiling at single-cell level. Using scFEA and scWGCNA analyses, we discerned common metabolic changes in endothelial cells (ECs), myeloid cells, and smooth muscle cells. These altered metabolic modules were predominantly enriched in glucose-related pathways and were predicted to potentially facilitate metabolic bypass. Of particular interest, we observed an enrichment of metabolites produced from glucose/sialic acid metabolism pathway in both ECs and myeloid cells. This observation may partially account for their positive involvement in plaque formation, as previously discovered. Furthermore, we predicted that metabolic genes such as *HK1*, *ENO1*, *PFKL*, *LDHA*, *PGK1,* and *NANS* may be implicated in the detected metabolic flux disorder during AS progression. Additionally, we uncovered interactions between various cell types at single-cell level using CellChat. We noted heightened interactions between endothelial/SMC as well as myeloid/ECs in AC group, with ITGB2/VCAM and CD44/CD74 receptors potentially participating in these interactions, thereby fostering the development of pro-inflammatory plaque microenvironment. In conclusion, our study unveils metabolic shifts at single-cell level and identifies key gene signatures associated with metabolic disorders and cell-cell communication in atherosclerosis.
