## supplementary figures and tables for "Single-Cell Transcriptomic Profiling Unveils Critical Metabolic Alterations and Signatures in Progression of Atherosclerosis": Supplementary Table 2 diff_compoundOut_ACvsPA_split_celltype_padj005.xlsx

### Sheet: Supplementary Table 1 diff_comp
Table S2. Differential module in cell type
Module_name	modules	p_val	△Flux value	p_val_adj	celltype	Compound_OUT	Supermodule_name
(E,E)-Farnesyl-PP_Cholesterol	167	3.66804e-203	0.000992847	4.58505e-201	Endothelium	Cholesterol	Steroid_hormone
(E,E)-Farnesyl-PP_Cholesterol	167	1.44701e-19	0.000345227	8.82677e-18	Macrophage	Cholesterol	Steroid_hormone
(E,E)-Farnesyl-PP_Cholesterol	167	1.33409e-24	0.000310369	6.67044e-23	SMC	Cholesterol	Steroid_hormone
(E,E)-Farnesyl-PP_Cholesterol	167	4.32863e-37	5.38893e-05	6.6228e-35	Tcell	Cholesterol	Steroid_hormone
(E,E)-Farnesyl-PP_Dolichyl phosphate	117	0.000129978	6.82887e-05	0.00194966	Endothelium	Dolichyl phosphate	N_linked_glycan
(E,E)-Farnesyl-PP_Dolichyl phosphate	117	6.51737e-41	0.000292075	7.82085e-39	Macrophage	Dolichyl phosphate	N_linked_glycan
(E,E)-Farnesyl-PP_Dolichyl phosphate	117	0.000106277	2.04858e-05	0.00159416	SMC	Dolichyl phosphate	N_linked_glycan
(E,E)-Farnesyl-PP_Dolichyl phosphate	117	1.09245e-23	2.21776e-06	1.59498e-21	Tcell	Dolichyl phosphate	N_linked_glycan
(E,E)-Farnesyl-PP_Farnesal	115	1.3688e-90	1.91633e-07	1.17717e-88	Endothelium	Farnesal	N_linked_glycan
(E,E)-Farnesyl-PP_Farnesal	115	2.87376e-37	3.34389e-07	2.01164e-35	SMC	Farnesal	N_linked_glycan
(E,E)-Farnesyl-PP_Geranylgeranyl-PP	114	2.55598e-240	5.27116e-05	3.39946e-238	Endothelium	Geranylgeranyl-PP	N_linked_glycan
(E,E)-Farnesyl-PP_Geranylgeranyl-PP	114	1.41477e-48	7.03107e-06	1.32988e-46	SMC	Geranylgeranyl-PP	N_linked_glycan
(E,E)-Farnesyl-PP_Ubiquinone	116	6.60626e-110	0.000105451	6.40807e-108	Endothelium	Ubiquinone	N_linked_glycan
(E,E)-Farnesyl-PP_Ubiquinone	116	3.50635e-13	0.000580276	1.47267e-11	Macrophage	Ubiquinone	N_linked_glycan
(E,E)-Farnesyl-PP_Ubiquinone	116	7.98229e-60	8.14764e-05	8.62087e-58	SMC	Ubiquinone	N_linked_glycan
(E,E)-Farnesyl-PP_Ubiquinone	116	2.6433e-53	-4.81724e-07	4.12354e-51	Tcell	Ubiquinone	N_linked_glycan
(E,E)-Farnesyl-PP_Ubiquinone	116	3.48473e-07	9.80392e-07	5.26194e-05	NKTcell	Ubiquinone	N_linked_glycan
(Gal)1 (GlcNAc)1 (Man)1 (Ser/Thr)1_(Gal)1 (GlcA)1 (GlcNAc)1 (Man)1 (S)1 (Ser/Thr)1	127	3.30796e-72	2.14982e-07	2.44789e-70	Endothelium	(Gal)1 (GlcA)1 (GlcNAc)1 (Man)1 (S)1 (Ser/Thr)1	O_linked_glycan
(Gal)1 (GlcNAc)1 (Man)1 (Ser/Thr)1_(Gal)1 (GlcA)1 (GlcNAc)1 (Man)1 (S)1 (Ser/Thr)1	127	9.27949e-57	6.79267e-08	1.30841e-54	Macrophage	(Gal)1 (GlcA)1 (GlcNAc)1 (Man)1 (S)1 (Ser/Thr)1	O_linked_glycan
(Gal)1 (GlcNAc)1 (Man)1 (Ser/Thr)1_(Gal)1 (GlcA)1 (GlcNAc)1 (Man)1 (S)1 (Ser/Thr)1	127	3.03454e-27	6.66097e-08	1.63865e-25	SMC	(Gal)1 (GlcA)1 (GlcNAc)1 (Man)1 (S)1 (Ser/Thr)1	O_linked_glycan
(Gal)1 (GlcNAc)1 (Man)1 (Ser/Thr)1_(Gal)1 (GlcNAc)1 (Man)1 (Neu5Ac)1 (Ser/Thr)1	126	2.85382e-47	1.40416e-05	3.62435e-45	Macrophage	(Gal)1 (GlcNAc)1 (Man)1 (Neu5Ac)1 (Ser/Thr)1	O_linked_glycan
(Gal)2 (GlcA)1 (Xyl)1 (Ser)1_(Gal)2 (GlcA)2 (GlcNAc)2 (Xyl)1 (Ser)1	132	0	1.02969e-08	0	Endothelium	(Gal)2 (GlcA)2 (GlcNAc)2 (Xyl)1 (Ser)1	Glycan
(Gal)2 (GlcA)1 (Xyl)1 (Ser)1_(Gal)2 (GlcA)2 (GlcNAc)2 (Xyl)1 (Ser)1	132	2.42612e-107	4.58596e-08	3.39657e-105	SMC	(Gal)2 (GlcA)2 (GlcNAc)2 (Xyl)1 (Ser)1	Glycan
(Gal)2 (GlcA)1 (Xyl)1 (Ser)1_Chondroitin	130	0	0.000983974	0	Endothelium	Chondroitin	Sialic_aid
(Gal)2 (GlcA)1 (Xyl)1 (Ser)1_Chondroitin	130	1.01313e-34	0.00192267	1.12457e-32	Macrophage	Chondroitin	Sialic_aid
(Gal)2 (GlcA)1 (Xyl)1 (Ser)1_Chondroitin	130	6.1951e-88	8.08882e-05	7.92973e-86	SMC	Chondroitin	Sialic_aid
(Gal)2 (GlcA)1 (Xyl)1 (Ser)1_Chondroitin	130	9.31377e-06	7.2596e-07	0.000689219	Tcell	Chondroitin	Sialic_aid
(Glc)3 (GlcNAc)2 (Man)9 (Asn)1_(GlcNAc)4 (Man)3 (Asn)1	121	4.16062e-252	0.000502505	5.74166e-250	Endothelium	(GlcNAc)4 (Man)3 (Asn)1	N_linked_glycan
(Glc)3 (GlcNAc)2 (Man)9 (Asn)1_(GlcNAc)4 (Man)3 (Asn)1	121	3.58361e-24	0.00137783	2.83105e-22	Macrophage	(GlcNAc)4 (Man)3 (Asn)1	N_linked_glycan
(Glc)3 (GlcNAc)2 (Man)9 (Asn)1_(GlcNAc)4 (Man)3 (Asn)1	121	7.67377e-149	0.000236974	1.17409e-146	SMC	(GlcNAc)4 (Man)3 (Asn)1	N_linked_glycan
(Glc)3 (GlcNAc)2 (Man)9 (Asn)1_(GlcNAc)4 (Man)3 (Asn)1	121	4.44827e-18	1.56342e-06	6.18309e-16	Tcell	(GlcNAc)4 (Man)3 (Asn)1	N_linked_glycan
(Glc)3 (GlcNAc)2 (Man)9 (PP-Dol)1+Protein asparagine_(Glc)3 (GlcNAc)2 (Man)9 (Asn)1	120	0	0.000240974	0	Endothelium	(Glc)3 (GlcNAc)2 (Man)9 (Asn)1	N_linked_glycan
(Glc)3 (GlcNAc)2 (Man)9 (PP-Dol)1+Protein asparagine_(Glc)3 (GlcNAc)2 (Man)9 (Asn)1	120	2.06821e-24	0.000197907	1.69593e-22	Macrophage	(Glc)3 (GlcNAc)2 (Man)9 (Asn)1	N_linked_glycan
(Glc)3 (GlcNAc)2 (Man)9 (PP-Dol)1+Protein asparagine_(Glc)3 (GlcNAc)2 (Man)9 (Asn)1	120	2.23738e-103	0.000308859	3.08758e-101	SMC	(Glc)3 (GlcNAc)2 (Man)9 (Asn)1	N_linked_glycan
(GlcNAc)4 (Man)3 (Asn)1_(Gal)2 (GlcNAc)4 (LFuc)1 (Man)3 (Neu5Ac)2 (Asn)1	122	7.57096e-232	0.000102641	9.99367e-230	Endothelium	(Gal)2 (GlcNAc)4 (LFuc)1 (Man)3 (Neu5Ac)2 (Asn)1	N_linked_glycan
(GlcNAc)4 (Man)3 (Asn)1_(Gal)2 (GlcNAc)4 (LFuc)1 (Man)3 (Neu5Ac)2 (Asn)1	122	5.65039e-29	1.71998e-05	5.48088e-27	Macrophage	(Gal)2 (GlcNAc)4 (LFuc)1 (Man)3 (Neu5Ac)2 (Asn)1	N_linked_glycan
(GlcNAc)4 (Man)3 (Asn)1_(Gal)2 (GlcNAc)4 (LFuc)1 (Man)3 (Neu5Ac)2 (Asn)1	122	2.26049e-138	1.36751e-05	3.41334e-136	SMC	(Gal)2 (GlcNAc)4 (LFuc)1 (Man)3 (Neu5Ac)2 (Asn)1	N_linked_glycan
(GlcNAc)4 (Man)3 (Asn)1_(GlcNAc)7 (Man)3 (Asn)1	123	7.92946e-294	9.61821e-05	1.13391e-291	Endothelium	(GlcNAc)7 (Man)3 (Asn)1	N_linked_glycan
(GlcNAc)4 (Man)3 (Asn)1_(GlcNAc)7 (Man)3 (Asn)1	123	1.462e-81	0.000335726	2.22223e-79	Macrophage	(GlcNAc)7 (Man)3 (Asn)1	N_linked_glycan
(GlcNAc)4 (Man)3 (Asn)1_(GlcNAc)7 (Man)3 (Asn)1	123	2.85143e-126	1.06276e-06	4.24863e-124	SMC	(GlcNAc)7 (Man)3 (Asn)1	N_linked_glycan
(GlcNAc)4 (Man)3 (Asn)1_(GlcNAc)7 (Man)3 (Asn)1	123	6.33665e-29	-1.43208e-06	9.56834e-27	Tcell	(GlcNAc)7 (Man)3 (Asn)1	N_linked_glycan
2OG_Succinyl-CoA	9	1.47535e-17	1.25963e-07	7.67184e-16	Macrophage	Succinyl-CoA	TCA_cycle
2OG_Succinyl-CoA	9	8.44461e-37	1.08613e-07	5.82678e-35	SMC	Succinyl-CoA	TCA_cycle
2OG_in_2OG	74	1.3468e-121	0.000110509	1.37373e-119	Endothelium	2OG	Transporters
2OG_in_2OG	74	2.72874e-24	0.000139561	2.21028e-22	Macrophage	2OG	Transporters
2OG_in_2OG	74	1.90709e-32	0.000120653	1.12519e-30	SMC	2OG	Transporters
2OG_in_2OG	74	5.75206e-06	5.04017e-06	0.000442909	Tcell	2OG	Transporters
2OG_in_2OG	74	2.43185e-07	4.13999e-05	3.76936e-05	Mast	2OG	Transporters
3PD_Pyruvate	4	3.49043e-131	0.000257987	3.73476e-129	Endothelium	Pyruvate	Glycolysis
3PD_Pyruvate	4	3.10629e-53	0.00113323	4.25561e-51	Macrophage	Pyruvate	Glycolysis
3PD_Pyruvate	4	1.10548e-47	0.000288512	1.01704e-45	SMC	Pyruvate	Glycolysis
3PD_Pyruvate	4	8.73828e-05	2.90139e-05	0.00594203	Tcell	Pyruvate	Glycolysis
3PD_Pyruvate	4	9.50233e-05	5.49111e-06	0.012448	Bcell	Pyruvate	Glycolysis
3PD_Serine	15	3.39688e-223	3.73104e-06	4.38197e-221	Endothelium	Serine	Serine
3PD_Serine	15	2.3069e-14	7.98201e-07	9.91966e-13	Macrophage	Serine	Serine
3PD_Serine	15	1.59341e-52	0.000106992	1.54561e-50	SMC	Serine	Serine
5-Phosphoribosylamine_AICAR	134	1.54244e-31	1.30806e-05	7.40369e-30	Endothelium	AICAR	Purine
5-Phosphoribosylamine_AICAR	134	9.54838e-90	1.24418e-05	1.48e-87	Macrophage	AICAR	Purine
5-Phosphoribosylamine_AICAR	134	8.07501e-47	4.36984e-06	7.10601e-45	SMC	AICAR	Purine
5-Phosphoribosylamine_AICAR	134	0.000418169	1.97369e-06	0.024672	Tcell	AICAR	Purine
5-Phosphoribosylamine_AICAR	134	7.42775e-05	1.94731e-06	0.00973035	Mast	AICAR	Purine
ADP_Deoxyadenosine	140	1.81975e-38	0.00201009	9.64469e-37	Endothelium	Deoxyadenosine	Purine
ADP_Deoxyadenosine	140	9.5261e-51	0.0024689	1.2765e-48	Macrophage	Deoxyadenosine	Purine
ADP_Deoxyadenosine	140	1.35657e-43	0.00340026	1.09883e-41	SMC	Deoxyadenosine	Purine
ADP_Deoxyadenosine	140	2.67452e-09	0.000515172	2.75476e-07	Tcell	Deoxyadenosine	Purine
AICAR_IMP	135	2.17673e-77	2.06165e-05	1.67608e-75	Endothelium	IMP	Purine
AICAR_IMP	135	2.9377e-18	6.14485e-06	1.58636e-16	Macrophage	IMP	Purine
AICAR_IMP	135	6.01663e-07	9.12067e-06	1.02283e-05	SMC	IMP	Purine
AMP_Adenine	139	9.53248e-05	0.000252103	0.00162052	Endothelium	Adenine	Purine
AMP_Adenine	139	1.2076e-23	0.00204504	9.29852e-22	Macrophage	Adenine	Purine
AMP_Adenine	139	6.81302e-24	0.000153399	3.27025e-22	SMC	Adenine	Purine
AMP_Adenine	139	2.21285e-15	0.000190268	2.89884e-13	Tcell	Adenine	Purine
AMP_Adenine	139	0.000174064	0.000166704	0.0240208	NKTcell	Adenine	Purine
AMP_Adenine	139	0.000115464	0.000107264	0.0150103	Bcell	Adenine	Purine
AMP_Adenine	139	0.000325348	0.000980382	0.0380657	Mast	Adenine	Purine
AMP_Deoxyadenosine	138	6.75071e-33	4.66658e-05	3.44286e-31	Endothelium	Deoxyadenosine	Purine
AMP_Deoxyadenosine	138	8.33465e-52	3.74718e-05	1.12518e-49	Macrophage	Deoxyadenosine	Purine
AMP_Deoxyadenosine	138	3.06334e-27	5.4195e-05	1.63865e-25	SMC	Deoxyadenosine	Purine
AMP_Deoxyadenosine	138	1.47406e-12	1.85427e-06	1.81284e-10	Tcell	Deoxyadenosine	Purine
Acetyl-CoA+Oxaloacetate_Citrate	7	4.98505e-227	8.31777e-06	6.48057e-225	Endothelium	Citrate	TCA_cycle
Acetyl-CoA+Oxaloacetate_Citrate	7	3.06001e-24	7.67568e-06	2.448e-22	Macrophage	Citrate	TCA_cycle
Acetyl-CoA+Oxaloacetate_Citrate	7	1.64309e-43	2.09993e-06	1.31447e-41	SMC	Citrate	TCA_cycle
Acetyl-CoA+Oxaloacetate_Citrate	7	7.33416e-07	1.69532e-07	6.1607e-05	Tcell	Citrate	TCA_cycle
Acetyl-CoA_(E,E)-Farnesyl-PP	113	8.25512e-100	0.00085195	7.59471e-98	Endothelium	(E,E)-Farnesyl-PP	N_linked_glycan
Acetyl-CoA_(E,E)-Farnesyl-PP	113	5.63981e-18	0.000457365	2.9891e-16	Macrophage	(E,E)-Farnesyl-PP	N_linked_glycan
Acetyl-CoA_(E,E)-Farnesyl-PP	113	4.7155e-42	0.000850107	3.72525e-40	SMC	(E,E)-Farnesyl-PP	N_linked_glycan
Acetyl-CoA_(E,E)-Farnesyl-PP	113	0.000133283	7.09958e-05	0.00866341	Tcell	(E,E)-Farnesyl-PP	N_linked_glycan
Acetyl-CoA_(E,E)-Farnesyl-PP	113	3.2483e-05	2.25854e-05	0.00445016	Bcell	(E,E)-Farnesyl-PP	N_linked_glycan
Acetyl-CoA_Fatty Acid	34	7.02736e-156	0.0432203	8.01119e-154	Endothelium	Fatty Acid	Fatty_acid
Acetyl-CoA_Fatty Acid	34	1.17061e-25	0.0292985	1.00672e-23	Macrophage	Fatty Acid	Fatty_acid
Acetyl-CoA_Fatty Acid	34	6.30038e-39	0.0178426	4.66228e-37	SMC	Fatty Acid	Fatty_acid
Acetyl-CoA_Fatty Acid	34	2.37216e-16	0.000350857	3.20242e-14	Tcell	Fatty Acid	Fatty_acid
Acetyl-CoA_Fatty Acid	34	2.4058e-05	0.0411355	0.00334407	Mast	Fatty Acid	Fatty_acid
Acetyl-CoA_in_Acetyl-CoA	72	0	1.50431e-08	0	Endothelium	Acetyl-CoA	Transporters
Acetyl-CoA_in_Acetyl-CoA	72	5.7563e-34	1.55272e-08	6.27436e-32	Macrophage	Acetyl-CoA	Transporters
Acetyl-CoA_in_Acetyl-CoA	72	6.23469e-80	6.25566e-09	7.60632e-78	SMC	Acetyl-CoA	Transporters
Acetyl-CoA_in_Acetyl-CoA	72	3.25118e-14	3.19046e-10	4.19402e-12	Tcell	Acetyl-CoA	Transporters
Acetyl-CoA_in_Acetyl-CoA	72	8.11804e-07	9.46191e-09	0.000124206	Mast	Acetyl-CoA	Transporters
Arginine_Arginine	100	0	2.07548e-06	0	Endothelium	Arginine	Transporters
Arginine_Arginine	100	5.42892e-07	-9.37894e-09	1.46581e-05	Macrophage	Arginine	Transporters
Arginine_Arginine	100	3.29025e-100	-3.53814e-06	4.47474e-98	SMC	Arginine	Transporters
Arginine_Arginine	100	1.34815e-09	-2.27528e-10	1.44252e-07	Tcell	Arginine	Transporters
Arginine_Ornithine	63	8.06175e-15	1.19611e-08	2.25729e-13	Endothelium	Ornithine	Urea_cycle
Arginine_Ornithine	63	4.13806e-08	-1.20831e-08	1.20004e-06	Macrophage	Ornithine	Urea_cycle
Arginine_Ornithine	63	1.67653e-89	3.43867e-09	2.16272e-87	SMC	Ornithine	Urea_cycle
Arginine_Ornithine	63	1.47386e-12	-1.75634e-10	1.81284e-10	Tcell	Ornithine	Urea_cycle
Arginine_Putrescine	64	6.07425e-167	6.39519e-05	7.04613e-165	Endothelium	Putrescine	Urea_cycle
Arginine_Putrescine	64	1.50029e-20	0.000105785	1.00519e-18	Macrophage	Putrescine	Urea_cycle
Arginine_Putrescine	64	4.12759e-113	2.01928e-05	5.94373e-111	SMC	Putrescine	Urea_cycle
Argininosuccinate_Arginine + Fumarate	65	5.3785e-125	2.33035e-06	5.59364e-123	Endothelium	Arginine + Fumarate	Urea_cycle
Argininosuccinate_Arginine + Fumarate	65	2.6168e-29	3.51029e-07	2.59063e-27	Macrophage	Arginine + Fumarate	Urea_cycle
Argininosuccinate_Arginine + Fumarate	65	1.22659e-113	1.29229e-06	1.77856e-111	SMC	Arginine + Fumarate	Urea_cycle
Aspartate_Asparagine	38	1.32848e-54	3.27965e-08	8.63513e-53	Endothelium	Asparagine	Aspartate
Aspartate_Asparagine	38	1.0074e-43	1.89642e-08	1.22902e-41	Macrophage	Asparagine	Aspartate
Aspartate_Asparagine	38	1.12475e-54	2.42765e-07	1.11351e-52	SMC	Asparagine	Aspartate
Aspartate_Aspartate-OUT	37	4.07451e-35	1.60743e-06	2.64843e-33	SMC	Aspartate-OUT	Aspartate
Aspartate_B-Alanine	41	5.64668e-87	3.69586e-08	4.68675e-85	Endothelium	B-Alanine	Beta_alanine
Aspartate_B-Alanine	41	5.63506e-13	1.30387e-07	2.25403e-11	Macrophage	B-Alanine	Beta_alanine
Aspartate_B-Alanine	41	9.23104e-107	3.53143e-08	1.28311e-104	SMC	B-Alanine	Beta_alanine
Aspartate_Fumarate	39	0	3.47427e-05	0	Endothelium	Fumarate	Aspartate
Aspartate_Fumarate	39	5.42088e-32	6.45861e-07	5.74613e-30	Macrophage	Fumarate	Aspartate
Aspartate_Fumarate	39	3.20014e-112	7.51838e-06	4.5762e-110	SMC	Fumarate	Aspartate
Aspartate_Fumarate	39	1.93094e-06	6.84881e-08	0.000154475	Tcell	Fumarate	Aspartate
Aspartate_Oxaloacetate	40	2.33018e-222	2.09127e-05	2.98262e-220	Endothelium	Oxaloacetate	Aspartate
Aspartate_in_Aspartate	85	9.82302e-05	1.20503e-09	0.00162052	Endothelium	Aspartate	Transporters
Aspartate_in_Aspartate	85	1.63396e-08	1.50326e-05	4.90187e-07	Macrophage	Aspartate	Transporters
B-Alanine_Acetyl-CoA	44	9.99776e-30	0.00204176	4.49899e-28	Endothelium	Acetyl-CoA	Beta_alanine
B-Alanine_Acetyl-CoA	44	1.1389e-08	0.000470269	3.5306e-07	Macrophage	Acetyl-CoA	Beta_alanine
B-Alanine_Acetyl-CoA	44	1.43332e-85	0.00106162	1.82032e-83	SMC	Acetyl-CoA	Beta_alanine
B-Alanine_Acetyl-CoA	44	0.000167769	6.27945e-05	0.0209711	Mast	Acetyl-CoA	Beta_alanine
B-Alanine_in_B-Alanine	89	0	1.45133e-05	0	Endothelium	B-Alanine	Transporters
B-Alanine_in_B-Alanine	89	2.31676e-68	7.19052e-07	3.38247e-66	Macrophage	B-Alanine	Transporters
B-Alanine_in_B-Alanine	89	1.95979e-53	-3.27531e-09	1.9206e-51	SMC	B-Alanine	Transporters
B-Alanine_in_B-Alanine	89	6.03077e-09	8.64069e-09	5.84985e-07	Tcell	B-Alanine	Transporters
B-Alanine_in_B-Alanine	89	0.00046712	5.14974e-08	0.0499818	Mast	B-Alanine	Transporters
CDP_Cytidine	156	2.52174e-83	0.0515916	2.04261e-81	Endothelium	Cytidine	Purimidine
CDP_Cytidine	156	1.14186e-34	0.0442429	1.25605e-32	Macrophage	Cytidine	Purimidine
CDP_Cytidine	156	1.23964e-59	0.0674989	1.32642e-57	SMC	Cytidine	Purimidine
CDP_Cytidine	156	2.95678e-08	0.00168018	2.72024e-06	Tcell	Cytidine	Purimidine
CDP_Cytidine	156	0.000387163	0.00347858	0.0460724	Bcell	Cytidine	Purimidine
CDP_Cytidine	156	3.42866e-06	0.0615559	0.000504013	Mast	Cytidine	Purimidine
CDP_dCDP	157	0	0.000419928	0	Endothelium	dCDP	Purimidine
CDP_dCDP	157	3.39093e-36	0.000694187	3.86566e-34	Macrophage	dCDP	Purimidine
CDP_dCDP	157	5.11253e-23	0.00020515	2.24951e-21	SMC	dCDP	Purimidine
Cholesterol_ Steroid_hormone	169	1.2067e-191	0.000112714	1.48424e-189	Endothelium	Steroid_hormone	Steroid_hormone
Cholesterol_Chenodeoxycholate	168	3.66214e-87	-0.000200285	3.0762e-85	Endothelium	Chenodeoxycholate	Steroid_hormone
Cholesterol_Chenodeoxycholate	168	1.60678e-20	-0.00874083	1.06048e-18	Macrophage	Chenodeoxycholate	Steroid_hormone
Cholesterol_Chenodeoxycholate	168	0	-0.00357132	0	SMC	Chenodeoxycholate	Steroid_hormone
Cholesterol_Chenodeoxycholate	168	9.86265e-66	-4.95947e-05	1.5583e-63	Tcell	Chenodeoxycholate	Steroid_hormone
Cholesterol_Chenodeoxycholate	168	7.33285e-06	-0.00075601	0.00104126	Mast	Chenodeoxycholate	Steroid_hormone
Choline_Glycine	21	3.1228e-144	2.50588e-06	3.49754e-142	Endothelium	Glycine	Serine
Choline_Glycine	21	9.21847e-61	2.45083e-06	1.00481e-58	SMC	Glycine	Serine
Chondroitin_Dermatan	131	0	8.43504e-06	0	Endothelium	Dermatan	Sialic_aid
Chondroitin_Dermatan	131	2.3038e-75	0.00391697	3.4557e-73	Macrophage	Dermatan	Sialic_aid
Chondroitin_Dermatan	131	6.01987e-162	5.03587e-06	9.39099e-160	SMC	Dermatan	Sialic_aid
Citrate_2OG	8	9.67095e-86	4.70439e-06	7.93018e-84	Endothelium	2OG	TCA_cycle
Citrate_2OG	8	8.19107e-23	1.49311e-05	6.06139e-21	Macrophage	2OG	TCA_cycle
Citrate_2OG	8	6.93302e-47	1.04355e-05	6.17039e-45	SMC	2OG	TCA_cycle
Citrate_2OG	8	7.24107e-06	1.72341e-07	0.00104271	Bcell	2OG	TCA_cycle
Citrate_2OG	8	0.000186522	6.43961e-06	0.0229422	Mast	2OG	TCA_cycle
Citrate_in_Citrate	73	4.69565e-61	1.49097e-06	3.33391e-59	Endothelium	Citrate	Transporters
Citrate_in_Citrate	73	2.932e-61	2.16692e-06	4.25141e-59	Macrophage	Citrate	Transporters
Citrate_in_Citrate	73	8.27219e-21	1.22479e-08	1.17465e-18	Tcell	Citrate	Transporters
Citruline + Aspartate_Argininosuccinate	66	0	0.00366629	0	Endothelium	Argininosuccinate	Urea_cycle
Citruline + Aspartate_Argininosuccinate	66	8.6469e-09	4.69881e-06	2.16173e-07	SMC	Argininosuccinate	Urea_cycle
Citrulline_in_Citrulline	101	1.88042e-81	-5.19855e-07	1.50434e-79	Endothelium	Citrulline	Transporters
Citrulline_in_Citrulline	101	7.65228e-08	3.15441e-09	1.20141e-05	Mast	Citrulline	Transporters
Cysteine_Pyruvate	29	7.92275e-20	-8.5524e-08	4.91211e-18	Macrophage	Pyruvate	Serine
Cysteine_Pyruvate	29	0.00414781	-6.31037e-06	0.045626	SMC	Pyruvate	Serine
Cysteine_Pyruvate	29	0.000253158	-6.86488e-10	0.0308853	Bcell	Pyruvate	Serine
Cysteine_in_Cysteine	80	2.17658e-25	0.00275408	8.48865e-24	Endothelium	Cysteine	Transporters
Cysteine_in_Cysteine	80	1.97312e-24	0.00136505	9.66831e-23	SMC	Cysteine	Transporters
Cysteine_in_Cysteine	80	4.38235e-06	6.25716e-05	0.000626676	NKTcell	Cysteine	Transporters
Deoxyadenosine_Adenine	141	8.64404e-09	4.28247e-05	2.76609e-07	Macrophage	Adenine	Purine
Deoxyadenosine_Adenine	141	1.2246e-14	-5.42973e-07	4.28611e-13	SMC	Adenine	Purine
Deoxyadenosine_Adenine	141	2.63772e-05	5.30466e-06	0.00187278	Tcell	Adenine	Purine
Deoxyadenosine_Adenine	141	7.68735e-07	-3.47562e-06	0.000113773	NKTcell	Adenine	Purine
Deoxyadenosine_Hypoxanthine	142	3.24308e-10	7.85765e-05	1.16751e-08	Macrophage	Hypoxanthine	Purine
Deoxyadenosine_Hypoxanthine	142	3.62322e-14	-8.01325e-07	1.19566e-12	SMC	Hypoxanthine	Purine
Deoxyadenosine_Hypoxanthine	142	0.000143956	1.14644e-05	0.00915471	Tcell	Hypoxanthine	Purine
Deoxyadenosine_Hypoxanthine	142	1.61147e-06	-1.60877e-06	0.000236886	NKTcell	Hypoxanthine	Purine
Dolichyl phosphate D-mannose+Protein serine_(Gal)1 (GlcNAc)1 (Man)1 (Ser/Thr)1	125	1.37272e-148	0.00219836	1.55118e-146	Endothelium	(Gal)1 (GlcNAc)1 (Man)1 (Ser/Thr)1	O_linked_glycan
Dolichyl phosphate D-mannose+Protein serine_(Gal)1 (GlcNAc)1 (Man)1 (Ser/Thr)1	125	6.97601e-19	0.00139078	3.90657e-17	Macrophage	(Gal)1 (GlcNAc)1 (Man)1 (Ser/Thr)1	O_linked_glycan
Dolichyl phosphate D-mannose+Protein serine_(Gal)1 (GlcNAc)1 (Man)1 (Ser/Thr)1	125	1.56269e-38	0.000144076	1.12514e-36	SMC	(Gal)1 (GlcNAc)1 (Man)1 (Ser/Thr)1	O_linked_glycan
Dolichyl phosphate D-mannose+Protein serine_(Gal)1 (GlcNAc)1 (Man)1 (Ser/Thr)1	125	6.48103e-23	-2.26162e-07	9.33268e-21	Tcell	(Gal)1 (GlcNAc)1 (Man)1 (Ser/Thr)1	O_linked_glycan
Dolichyl phosphate D-mannose+Protein serine_(Gal)1 (GlcNAc)1 (Man)1 (Ser/Thr)1	125	8.70654e-05	7.43793e-06	0.0122762	NKTcell	(Gal)1 (GlcNAc)1 (Man)1 (Ser/Thr)1	O_linked_glycan
Dolichyl phosphate_(GlcNAc)4 (Man)3 (Asn)1	119	3.27765e-252	0.000103662	4.55593e-250	Endothelium	(GlcNAc)4 (Man)3 (Asn)1	N_linked_glycan
Dolichyl phosphate_(GlcNAc)4 (Man)3 (Asn)1	119	7.4984e-32	0.000304638	7.79833e-30	Macrophage	(GlcNAc)4 (Man)3 (Asn)1	N_linked_glycan
Dolichyl phosphate_(GlcNAc)4 (Man)3 (Asn)1	119	9.16327e-112	5.30308e-05	1.29202e-109	SMC	(GlcNAc)4 (Man)3 (Asn)1	N_linked_glycan
Dolichyl phosphate_Dolichyl phosphate D-mannose	118	2.43577e-34	1.16056e-05	1.2666e-32	Endothelium	Dolichyl phosphate D-mannose	N_linked_glycan
Dolichyl phosphate_Dolichyl phosphate D-mannose	118	2.39982e-25	1.07021e-05	2.03985e-23	Macrophage	Dolichyl phosphate D-mannose	N_linked_glycan
Dolichyl phosphate_Dolichyl phosphate D-mannose	118	1.54309e-70	1.75435e-05	1.80541e-68	SMC	Dolichyl phosphate D-mannose	N_linked_glycan
Dolichyl phosphate_Dolichyl phosphate D-mannose	118	4.03381e-05	7.12606e-06	0.00544564	Mast	Dolichyl phosphate D-mannose	N_linked_glycan
Fatty Acid_Acetyl-CoA	35	1.0528e-79	0.0259175	8.3171e-78	Endothelium	Acetyl-CoA	Fatty_acid
Fatty Acid_Acetyl-CoA	35	4.33464e-31	0.0338581	4.42134e-29	Macrophage	Acetyl-CoA	Fatty_acid
Fatty Acid_Acetyl-CoA	35	7.73144e-24	0.0167731	3.63378e-22	SMC	Acetyl-CoA	Fatty_acid
Fatty Acid_Acetyl-CoA	35	1.96387e-08	0.00133373	1.8264e-06	Tcell	Acetyl-CoA	Fatty_acid
Fatty Acid_Acetyl-CoA	35	5.43362e-06	0.000659637	0.000798743	Bcell	Acetyl-CoA	Fatty_acid
Fatty Acid_in_Fatty Acid	105	2.87643e-255	8.46805e-05	4.027e-253	Endothelium	Fatty Acid	Transporters
Fatty Acid_in_Fatty Acid	105	2.93224e-06	0.000111162	7.3306e-05	Macrophage	Fatty Acid	Transporters
Fatty Acid_in_Fatty Acid	105	4.60372e-15	5.05484e-05	1.65734e-13	SMC	Fatty Acid	Transporters
Fatty Acid_in_Fatty Acid	105	8.23386e-06	2.67128e-06	0.000617539	Tcell	Fatty Acid	Transporters
Fatty Acid_in_Fatty Acid	105	6.64225e-06	0.000150729	0.000956484	Mast	Fatty Acid	Transporters
Fumarate_Malate	12	1.72379e-28	9.42794e-07	7.58468e-27	Endothelium	Malate	TCA_cycle
Fumarate_Malate	12	5.41131e-22	1.76332e-06	3.89614e-20	Macrophage	Malate	TCA_cycle
Fumarate_Malate	12	5.49087e-14	1.8924e-06	1.70217e-12	SMC	Malate	TCA_cycle
G3P_3PD	3	4.1053e-61	-0.00479453	2.95582e-59	Endothelium	3PD	Glycolysis
G3P_3PD	3	8.03413e-11	0.00692234	2.97263e-09	Macrophage	3PD	Glycolysis
G3P_3PD	3	1.77958e-90	0.00610218	2.31346e-88	SMC	3PD	Glycolysis
G3P_PRPP	33	3.27177e-178	9.97213e-07	3.92612e-176	Endothelium	PRPP	Pentose_phosphate
G3P_PRPP	33	2.46489e-48	3.92453e-07	2.29235e-46	SMC	PRPP	Pentose_phosphate
G6P_G3P	2	1.09964e-118	9.44537e-05	1.08864e-116	Endothelium	G3P	Glycolysis
G6P_G3P	2	1.23873e-78	0.00847354	1.87048e-76	Macrophage	G3P	Glycolysis
G6P_G3P	2	1.02417e-25	6.36443e-05	5.22325e-24	SMC	G3P	Glycolysis
GMP_Guanine	149	2.57137e-23	1.86602e-06	9.25693e-22	Endothelium	Guanine	Purine
GMP_Guanine	149	5.36726e-26	1.26967e-06	4.72319e-24	Macrophage	Guanine	Purine
GMP_Guanine	149	1.2415e-38	5.68029e-07	9.06295e-37	SMC	Guanine	Purine
GMP_Guanine	149	2.45694e-09	7.41348e-08	2.57856e-07	Tcell	Guanine	Purine
GMP_Guanine	149	5.80156e-06	1.27695e-07	0.000847028	Bcell	Guanine	Purine
GMP_Guanine	149	0.000462136	3.33798e-07	0.0499106	Mast	Guanine	Purine
Glucose-1-phosphate_Glycogen	111	6.20363e-10	1.27441e-11	1.42684e-08	Endothelium	Glycogen	Glycogen
Glucose-1-phosphate_Glycogen	111	6.3831e-61	2.03452e-10	7.02141e-59	SMC	Glycogen	Glycogen
Glucose-1-phosphate_UDP-glucuronic acid	109	3.89067e-20	7.773e-06	1.24502e-18	Endothelium	UDP-glucuronic acid	Hyaluronic_acid
Glucose-1-phosphate_UDP-glucuronic acid	109	1.42412e-28	5.1572e-06	1.32443e-26	Macrophage	UDP-glucuronic acid	Hyaluronic_acid
Glucose-1-phosphate_UDP-glucuronic acid	109	4.75996e-64	3.49227e-05	5.42636e-62	SMC	UDP-glucuronic acid	Hyaluronic_acid
Glucose-1-phosphate_UDP-glucuronic acid	109	1.27577e-11	-6.17724e-07	1.49265e-09	Tcell	UDP-glucuronic acid	Hyaluronic_acid
Glucose-6-phosphate_Glucose-1-phosphate	108	4.47532e-210	1.4874e-05	5.68365e-208	Endothelium	Glucose-1-phosphate	Hyaluronic_acid
Glucose-6-phosphate_Glucose-1-phosphate	108	1.68098e-20	3.06731e-06	1.09264e-18	Macrophage	Glucose-1-phosphate	Hyaluronic_acid
Glucose-6-phosphate_Glucose-1-phosphate	108	4.48506e-112	1.47157e-05	6.36878e-110	SMC	Glucose-1-phosphate	Hyaluronic_acid
Glucose-6-phosphate_Glucose-1-phosphate	108	0.000206612	2.57952e-07	0.0126033	Tcell	Glucose-1-phosphate	Hyaluronic_acid
Glucose-6-phosphate_UDP-N-acetylglucosamine	107	9.29427e-45	3.7961e-06	5.48362e-43	Endothelium	UDP-N-acetylglucosamine	Hyaluronic_acid
Glucose-6-phosphate_UDP-N-acetylglucosamine	107	9.96625e-100	2.16766e-05	1.5647e-97	Macrophage	UDP-N-acetylglucosamine	Hyaluronic_acid
Glucose-6-phosphate_UDP-N-acetylglucosamine	107	1.75746e-32	3.38335e-06	1.05448e-30	SMC	UDP-N-acetylglucosamine	Hyaluronic_acid
Glucose-6-phosphate_UDP-N-acetylglucosamine	107	5.0543e-13	2.17057e-09	6.31787e-11	Tcell	UDP-N-acetylglucosamine	Hyaluronic_acid
Glucose-6-phosphate_UDP-N-acetylglucosamine	107	1.20084e-07	7.36529e-08	1.83729e-05	Bcell	UDP-N-acetylglucosamine	Hyaluronic_acid
Glucose_G6P	1	7.21525e-101	0.000152322	6.71018e-99	Endothelium	G6P	Glycolysis
Glucose_G6P	1	8.69129e-21	0.00240448	5.91008e-19	Macrophage	G6P	Glycolysis
Glucose_G6P	1	8.84466e-93	4.02538e-05	1.1675e-90	SMC	G6P	Glycolysis
Glucose_G6P	1	0.000548841	2.95017e-05	0.0318328	Tcell	G6P	Glycolysis
Glucose_G6P	1	6.66099e-06	2.15609e-05	0.000965844	Bcell	G6P	Glycolysis
Glucose_in_Glucose	71	1.08389e-134	-0.00221856	1.18144e-132	Endothelium	Glucose	Transporters
Glucose_in_Glucose	71	8.57346e-25	-0.0110984	7.20171e-23	Macrophage	Glucose	Transporters
Glucose_in_Glucose	71	5.9106e-250	-8.48746e-05	9.45697e-248	SMC	Glucose	Transporters
Glucose_in_Glucose	71	4.45209e-28	-0.000536301	6.67813e-26	Tcell	Glucose	Transporters
Glucose_in_Glucose	71	9.05771e-10	-0.000111012	1.38583e-07	NKTcell	Glucose	Transporters
Glutamate + Cysteine_Glutathione	26	2.44951e-31	9.15661e-08	2.523e-29	Macrophage	Glutathione	Serine
Glutamate_2OG	51	4.4485e-98	4.81071e-05	4.00365e-96	Endothelium	2OG	Glutamate
Glutamate_2OG	51	1.65714e-22	4.40722e-05	1.20971e-20	Macrophage	2OG	Glutamate
Glutamate_2OG	51	2.5582e-46	2.21585e-05	2.22564e-44	SMC	2OG	Glutamate
Glutamate_GABA	49	5.03178e-21	3.67325e-08	1.7108e-19	Endothelium	GABA	Glutamate
Glutamate_GABA	49	6.29773e-28	8.85451e-07	5.79391e-26	Macrophage	GABA	Glutamate
Glutamate_GABA	49	2.06013e-67	1.45879e-05	2.38975e-65	SMC	GABA	Glutamate
Glutamate_Glutamine	48	1.91724e-41	6.39595e-05	2.31986e-39	Macrophage	Glutamine	Glutamate
Glutamate_Glutamine	48	2.46533e-95	9.80868e-06	3.27889e-93	SMC	Glutamine	Glutamate
Glutamine_in_Glutamine	92	2.07345e-228	-2.98135e-05	2.71621e-226	Endothelium	Glutamine	Transporters
Glutamine_in_Glutamine	92	3.46569e-17	0.000228507	1.73284e-15	Macrophage	Glutamine	Transporters
Glutathione_Glycine + Cysteine	24	8.36555e-31	-7.41517e-11	3.93181e-29	Endothelium	Glycine + Cysteine	Serine
Glutathione_glutamate	25	1.2465e-27	0.00290539	5.35996e-26	Endothelium	glutamate	Serine
Glutathione_glutamate	25	7.39835e-16	0.00285713	3.40324e-14	Macrophage	glutamate	Serine
Glutathione_glutamate	25	2.21417e-17	0.00252486	8.85666e-16	SMC	glutamate	Serine
Glutathione_glutamate	25	4.57688e-23	2.4913e-06	6.63647e-21	Tcell	glutamate	Serine
Glycine_Creatine	19	1.12949e-26	3.59274e-08	4.63092e-25	Endothelium	Creatine	Serine
Glycine_Creatine	19	5.02782e-44	0.000108233	6.18422e-42	Macrophage	Creatine	Serine
Glycine_Creatine	19	2.90761e-08	2.79841e-06	6.39673e-07	SMC	Creatine	Serine
Glycine_Creatine	19	9.30468e-07	1.60599e-06	0.000141431	Mast	Creatine	Serine
Glycine_Glutathione	23	4.09776e-29	1.55766e-10	4.0158e-27	Macrophage	Glutathione	Serine
Glycine_Glutathione	23	1.52149e-31	1.81822e-11	8.67251e-30	SMC	Glutathione	Serine
Glycine_Glycine-OUT	22	2.85209e-06	1.91884e-06	5.13376e-05	Endothelium	Glycine-OUT	Serine
Glycine_Glycine-OUT	22	5.07902e-05	4.84475e-07	0.00106659	Macrophage	Glycine-OUT	Serine
Glycine_Glycine-OUT	22	6.69876e-27	7.41482e-07	3.48335e-25	SMC	Glycine-OUT	Serine
Glycine_Glycine-OUT	22	0.000143042	1.95846e-08	0.00915471	Tcell	Glycine-OUT	Serine
Glycine_Glycine-OUT	22	1.60994e-07	2.04937e-07	2.44711e-05	NKTcell	Glycine-OUT	Serine
Glycine_in_Glycine	81	1.74141e-10	4.38978e-11	4.17939e-09	Endothelium	Glycine	Transporters
Glycine_in_Glycine	81	3.54337e-77	-1.65e-09	4.25204e-75	SMC	Glycine	Transporters
Histidine_B-Alanine	43	1.96299e-60	6.77455e-07	1.37409e-58	Endothelium	B-Alanine	Beta_alanine
Histidine_B-Alanine	43	7.22821e-50	5.34712e-06	9.46896e-48	Macrophage	B-Alanine	Beta_alanine
Histidine_B-Alanine	43	5.11985e-118	3.28921e-07	7.52618e-116	SMC	B-Alanine	Beta_alanine
Histidine_B-Alanine	43	6.70229e-27	-1.10942e-08	9.98641e-25	Tcell	B-Alanine	Beta_alanine
Histidine_glutamate	52	2.067e-20	-1.14149e-11	6.82109e-19	Endothelium	glutamate	Glutamate
Histidine_glutamate	52	1.16217e-28	-1.50646e-10	1.09244e-26	Macrophage	glutamate	Glutamate
Histidine_in_Histidine	88	3.0589e-123	3.02572e-08	3.15067e-121	Endothelium	Histidine	Transporters
Histidine_in_Histidine	88	3.66857e-12	2.86652e-07	1.43074e-10	Macrophage	Histidine	Transporters
Histidine_in_Histidine	88	2.40275e-47	1.79973e-07	2.16248e-45	SMC	Histidine	Transporters
Histidine_in_Histidine	88	5.15058e-13	-3.63708e-08	6.38672e-11	Tcell	Histidine	Transporters
Histidine_in_Histidine	88	2.318e-05	7.50433e-08	0.0032452	Mast	Histidine	Transporters
IMP_AMP	136	2.4101e-251	0.000311946	3.30183e-249	Endothelium	AMP	Purine
IMP_AMP	136	5.7122e-56	0.000535411	7.99708e-54	Macrophage	AMP	Purine
IMP_AMP	136	5.64173e-174	0.00235292	8.97035e-172	SMC	AMP	Purine
IMP_AMP	136	7.41287e-05	1.01277e-05	0.00511488	Tcell	AMP	Purine
IMP_AMP	136	0.000157278	1.0618e-05	0.0196597	Bcell	AMP	Purine
IMP_Hypoxanthine	143	2.27336e-24	7.11114e-05	8.41143e-23	Endothelium	Hypoxanthine	Purine
IMP_Hypoxanthine	143	8.28311e-49	2.6116e-05	1.06852e-46	Macrophage	Hypoxanthine	Purine
IMP_Hypoxanthine	143	6.329e-46	3.63338e-05	5.44294e-44	SMC	Hypoxanthine	Purine
IMP_XMP	137	1.22535e-24	2.06818e-05	4.65632e-23	Endothelium	XMP	Purine
IMP_XMP	137	3.79201e-21	3.18401e-05	2.65441e-19	Macrophage	XMP	Purine
IMP_XMP	137	5.73567e-10	-1.33081e-05	1.54863e-08	SMC	XMP	Purine
IMP_XMP	137	6.87746e-15	3.46967e-06	8.9407e-13	Tcell	XMP	Purine
Isoleucine_Succinyl-CoA	55	4.33458e-42	0.000457103	2.51406e-40	Endothelium	Succinyl-CoA	Leu_Val_Ile
Isoleucine_Succinyl-CoA	55	3.65871e-35	0.000818336	4.09776e-33	Macrophage	Succinyl-CoA	Leu_Val_Ile
Isoleucine_Succinyl-CoA	55	9.67263e-24	0.000488513	4.44941e-22	SMC	Succinyl-CoA	Leu_Val_Ile
Isoleucine_Succinyl-CoA	55	1.61064e-10	2.71189e-05	1.7717e-08	Tcell	Succinyl-CoA	Leu_Val_Ile
Isoleucine_Succinyl-CoA	55	3.74987e-06	1.10915e-05	0.000558731	Bcell	Succinyl-CoA	Leu_Val_Ile
Isoleucine_in_Isoleucine	97	3.44502e-40	-1.46829e-08	1.89476e-38	Endothelium	Isoleucine	Transporters
Lactate_Lactate_out	78	6.66131e-111	1.74701e-08	6.52809e-109	Endothelium	Lactate_out	Transporters
Lactate_Lactate_out	78	3.34617e-52	2.1249e-06	4.55079e-50	Macrophage	Lactate_out	Transporters
Lactate_Lactate_out	78	5.39545e-116	1.73612e-08	7.87735e-114	SMC	Lactate_out	Transporters
Lactate_Lactate_out	78	3.93562e-13	2.5824e-09	4.95888e-11	Tcell	Lactate_out	Transporters
Lactate_Lactate_out	78	2.99632e-06	-3.52151e-09	0.00043147	NKTcell	Lactate_out	Transporters
Leucine_Acetyl-CoA	53	1.95954e-07	6.85718e-05	4.2377e-06	Endothelium	Acetyl-CoA	Leu_Val_Ile
Leucine_Acetyl-CoA	53	4.14535e-54	0.00023879	5.72058e-52	Macrophage	Acetyl-CoA	Leu_Val_Ile
Leucine_Acetyl-CoA	53	5.19793e-14	6.67139e-05	1.66334e-12	SMC	Acetyl-CoA	Leu_Val_Ile
Leucine_Acetyl-CoA	53	1.01683e-08	3.20575e-06	9.7616e-07	Tcell	Acetyl-CoA	Leu_Val_Ile
Leucine_Acetyl-CoA	53	2.18381e-05	2.38382e-06	0.00307917	Bcell	Acetyl-CoA	Leu_Val_Ile
Lysine_in_Lysine	99	1.92623e-07	0.000221073	4.2377e-06	Endothelium	Lysine	Transporters
Lysine_in_Lysine	99	6.71193e-32	4.63371e-05	7.04753e-30	Macrophage	Lysine	Transporters
Lysine_in_Lysine	99	7.80221e-97	2.85863e-05	1.0455e-94	SMC	Lysine	Transporters
Lysine_in_Lysine	99	3.18199e-21	-2.1295e-07	4.55024e-19	Tcell	Lysine	Transporters
Lysine_in_Lysine	99	2.86948e-06	-7.97987e-07	0.000416074	NKTcell	Lysine	Transporters
Malate_Oxaloacetate	13	4.66305e-19	4.68737e-05	2.65794e-17	Macrophage	Oxaloacetate	TCA_cycle
Malate_Oxaloacetate	13	0.00206511	1.63453e-05	0.0247814	SMC	Oxaloacetate	TCA_cycle
Malate_in_Malate	76	9.823e-26	2.04407e-07	8.54601e-24	Macrophage	Malate	Transporters
Malate_in_Malate	76	2.79688e-33	1.05663e-07	1.7061e-31	SMC	Malate	Transporters
Methionine_Cysteine	30	7.90766e-143	8.9238e-08	8.7775e-141	Endothelium	Cysteine	Serine
Methionine_Cysteine	30	1.05606e-18	1.3374e-06	5.80831e-17	Macrophage	Cysteine	Serine
Methionine_Cysteine	30	4.20903e-59	5.17948e-08	4.41948e-57	SMC	Cysteine	Serine
Methionine_Cysteine	30	5.56711e-05	8.4931e-09	0.00389698	Tcell	Cysteine	Serine
Methionine_Cysteine	30	8.9559e-05	5.50073e-08	0.0116427	Mast	Cysteine	Serine
Methionine_Methionine-OUT	31	1.31759e-29	1.69747e-07	1.31759e-27	Macrophage	Methionine-OUT	Serine
Methionine_Methionine-OUT	31	3.87908e-58	8.21508e-08	4.03424e-56	SMC	Methionine-OUT	Serine
Methionine_Spermine	70	2.22255e-39	0.00019455	1.20017e-37	Endothelium	Spermine	Spermine
Methionine_Spermine	70	1.61232e-33	0.00319945	1.74131e-31	Macrophage	Spermine	Spermine
Methionine_Spermine	70	6.62731e-45	0.000583659	5.56694e-43	SMC	Spermine	Spermine
Methionine_Spermine	70	0.000164759	1.55373e-05	0.0229015	NKTcell	Spermine	Spermine
Methionine_Spermine	70	0.000449907	0.000698857	0.0490399	Mast	Spermine	Spermine
Ornithine_Proline	67	2.39175e-41	4.189e-05	1.84165e-39	SMC	Proline	Urea_cycle
Ornithine_Putrescine	62	1.08279e-44	1.78855e-07	1.34266e-42	Macrophage	Putrescine	Urea_cycle
Ornithine_Putrescine	62	2.59714e-08	2.25269e-07	6.23314e-07	SMC	Putrescine	Urea_cycle
Ornithine_Putrescine	62	5.57528e-20	5.6206e-08	7.86114e-18	Tcell	Putrescine	Urea_cycle
Ornithine_Putrescine	62	5.6523e-07	-5.79828e-09	8.47845e-05	NKTcell	Putrescine	Urea_cycle
Ornithine_Putrescine	62	0.000206618	5.19384e-07	0.0252074	Mast	Putrescine	Urea_cycle
Ornithine_in_Ornithine	102	1.0508e-06	2.1311e-05	1.99653e-05	Endothelium	Ornithine	Transporters
Orotidylic acid_UMP	151	5.09639e-61	2.10576e-06	7.28784e-59	Macrophage	UMP	Purimidine
Orotidylic acid_UMP	151	1.39958e-18	2.75412e-06	5.87822e-17	SMC	UMP	Purimidine
Orotidylic acid_UMP	151	4.84163e-17	3.00912e-08	6.63303e-15	Tcell	UMP	Purimidine
PRPP+Glutamine_IMP	133	1.62351e-45	1.63709e-06	9.74105e-44	Endothelium	IMP	Purine
PRPP+Glutamine_IMP	133	3.30646e-17	1.25997e-06	1.68629e-15	Macrophage	IMP	Purine
PRPP+Glutamine_IMP	133	3.86754e-08	3.21956e-07	8.12183e-07	SMC	IMP	Purine
PRPP+Glutamine_IMP	133	2.37915e-09	2.76487e-08	2.5219e-07	Tcell	IMP	Purine
PRPP+Glutamine_IMP	133	5.45476e-05	1.95622e-08	0.00730938	Bcell	IMP	Purine
PRPP_UMP	150	3.16013e-61	7.48106e-06	4.55059e-59	Macrophage	UMP	Purimidine
PRPP_UMP	150	1.43713e-18	9.7069e-06	5.89224e-17	SMC	UMP	Purimidine
PRPP_UMP	150	3.61845e-17	1.0378e-07	4.99347e-15	Tcell	UMP	Purimidine
Proline_Glyoxylate + pyruvate	68	1.66726e-240	1.6208e-10	2.23412e-238	Endothelium	Glyoxylate + pyruvate	Urea_cycle
Proline_Glyoxylate + pyruvate	68	5.48697e-34	2.69975e-11	3.40192e-32	SMC	Glyoxylate + pyruvate	Urea_cycle
Proline_in_Proline	103	0.0022804	-2.14694e-11	0.0319257	Endothelium	Proline	Transporters
Proline_in_Proline	103	8.12346e-59	-1.42976e-07	1.15353e-56	Macrophage	Proline	Transporters
Proline_in_Proline	103	3.7856e-49	-1.61598e-09	3.59632e-47	SMC	Proline	Transporters
Propanoyl-CoA_Acetyl-CoA	47	2.71289e-23	3.62033e-07	2.03467e-21	Macrophage	Acetyl-CoA	Propionyl_CoA
Propanoyl-CoA_Acetyl-CoA	47	3.25699e-17	1.27491e-07	1.27023e-15	SMC	Acetyl-CoA	Propionyl_CoA
Propanoyl-CoA_Succinate	46	2.42526e-107	6.40105e-05	2.32825e-105	Endothelium	Succinate	Propionyl_CoA
Propanoyl-CoA_Succinate	46	1.10001e-06	4.38013e-05	2.86004e-05	Macrophage	Succinate	Propionyl_CoA
Propanoyl-CoA_Succinate	46	2.50134e-34	6.75258e-05	1.57585e-32	SMC	Succinate	Propionyl_CoA
Propanoyl-CoA_Succinate	46	1.37392e-08	2.8803e-06	1.29148e-06	Tcell	Succinate	Propionyl_CoA
Propanoyl-CoA_Succinate	46	0.000204787	7.89921e-07	0.0251887	Bcell	Succinate	Propionyl_CoA
Protein serine_(Gal)2 (GlcA)1 (Xyl)1 (Ser)1	129	4.4473e-71	5.44273e-08	6.62648e-69	Macrophage	(Gal)2 (GlcA)1 (Xyl)1 (Ser)1	Sialic_aid
Protein serine_(Gal)2 (GlcA)1 (Xyl)1 (Ser)1	129	1.07061e-36	1.36653e-07	7.28012e-35	SMC	(Gal)2 (GlcA)1 (Xyl)1 (Ser)1	Sialic_aid
Putrescine_GABA	61	4.16923e-169	0.000299105	4.91969e-167	Endothelium	GABA	Urea_cycle
Putrescine_GABA	61	3.20242e-05	0.000132598	0.000704532	Macrophage	GABA	Urea_cycle
Putrescine_GABA	61	1.95489e-12	3.45268e-05	5.86468e-11	SMC	GABA	Urea_cycle
Putrescine_GABA	61	3.20743e-07	5.81213e-06	4.93944e-05	Mast	GABA	Urea_cycle
Putresine_Spermine	69	1.48095e-166	1.07382e-07	1.70309e-164	Endothelium	Spermine	Spermine
Putresine_Spermine	69	9.77514e-96	3.86077e-06	1.52492e-93	Macrophage	Spermine	Spermine
Putresine_Spermine	69	1.01753e-74	1.48026e-06	1.21086e-72	SMC	Spermine	Spermine
Putresine_Spermine	69	0.00042472	1.32795e-08	0.0496923	Bcell	Spermine	Spermine
Putresine_Spermine	69	3.88249e-05	1.25526e-07	0.00528019	Mast	Spermine	Spermine
Pyrimidine_B-Alanine	45	2.99692e-87	3.57898e-06	2.54738e-85	Endothelium	B-Alanine	Beta_alanine
Pyrimidine_B-Alanine	45	7.55028e-29	5.23814e-06	7.17277e-27	Macrophage	B-Alanine	Beta_alanine
Pyrimidine_B-Alanine	45	7.14644e-64	2.81716e-06	8.00402e-62	SMC	B-Alanine	Beta_alanine
Pyruvate_Acetyl-Coa	5	5.77392e-22	4.89735e-08	2.02087e-20	Endothelium	Acetyl-Coa	Glycolysis
Pyruvate_Acetyl-Coa	5	1.42623e-23	5.67087e-08	1.08394e-21	Macrophage	Acetyl-Coa	Glycolysis
Pyruvate_Acetyl-Coa	5	3.21352e-10	8.89688e-08	8.99785e-09	SMC	Acetyl-Coa	Glycolysis
Pyruvate_Acetyl-Coa	5	1.82438e-38	1.62267e-09	2.80955e-36	Tcell	Acetyl-Coa	Glycolysis
Pyruvate_Lactate	6	1.13738e-48	3.19155e-06	1.45585e-46	Macrophage	Lactate	Glycolysis
Pyruvate_Lactate	6	7.01053e-16	6.92361e-06	2.664e-14	SMC	Lactate	Glycolysis
Pyruvate_Lactate	6	7.36037e-12	9.65875e-07	8.83245e-10	Tcell	Lactate	Glycolysis
Pyruvate_Oxaloacetate	14	8.00818e-57	9.98076e-11	5.2854e-55	Endothelium	Oxaloacetate	TCA_cycle
Pyruvate_Oxaloacetate	14	2.23543e-50	2.18531e-10	2.95077e-48	Macrophage	Oxaloacetate	TCA_cycle
Pyruvate_Oxaloacetate	14	4.48807e-36	1.71781e-10	3.00701e-34	SMC	Oxaloacetate	TCA_cycle
Serine_2-Aminoacrylate	27	4.18605e-136	1.46365e-07	6.69768e-134	Macrophage	2-Aminoacrylate	Serine
Serine_Glycine	18	1.79849e-27	2.01895e-09	7.55365e-26	Endothelium	Glycine	Serine
Serine_Glycine	18	2.92165e-09	-1.82591e-05	9.64145e-08	Macrophage	Glycine	Serine
Serine_Glycine	18	4.18515e-82	1.01626e-07	5.14773e-80	SMC	Glycine	Serine
Serine_Glycine	18	7.32683e-06	1.15084e-07	0.000556839	Tcell	Glycine	Serine
Serine_Methionine	28	5.29015e-208	2.40431e-05	6.66559e-206	Endothelium	Methionine	Serine
Serine_Methionine	28	2.30339e-05	3.05796e-06	0.00052978	Macrophage	Methionine	Serine
Serine_Methionine	28	9.38415e-80	6.68035e-05	1.13548e-77	SMC	Methionine	Serine
Serine_Methionine	28	8.44637e-07	1.13101e-06	7.01049e-05	Tcell	Methionine	Serine
Serine_Methionine	28	4.92698e-05	7.70846e-07	0.00665143	Bcell	Methionine	Serine
Serine_Methionine	28	0.000382874	5.12446e-06	0.0440306	Mast	Methionine	Serine
Serine_Pyruvate	16	3.7634e-50	2.7084e-08	2.33331e-48	Endothelium	Pyruvate	Serine
Serine_Pyruvate	16	2.18206e-130	1.94995e-05	3.46948e-128	Macrophage	Pyruvate	Serine
Serine_Pyruvate	16	3.05327e-09	4.1475e-08	7.93851e-08	SMC	Pyruvate	Serine
Serine_Pyruvate	16	1.46299e-06	1.38938e-06	0.000220912	Mast	Pyruvate	Serine
Spermine_B-Alanine	42	2.4096e-135	0.000786799	2.65055e-133	Endothelium	B-Alanine	Beta_alanine
Spermine_B-Alanine	42	0.0010907	0.000568682	0.0196327	Macrophage	B-Alanine	Beta_alanine
Spermine_B-Alanine	42	1.85139e-07	8.60913e-05	3.51764e-06	SMC	B-Alanine	Beta_alanine
Spermine_B-Alanine	42	3.84192e-09	4.1598e-07	3.8035e-07	Tcell	B-Alanine	Beta_alanine
Spermine_B-Alanine	42	2.89385e-06	2.46856e-05	0.00042829	Mast	B-Alanine	Beta_alanine
Succinate_Fumarate	11	1.52675e-180	-1.09011e-07	1.84737e-178	Endothelium	Fumarate	TCA_cycle
Succinate_Fumarate	11	1.97564e-24	-9.05328e-08	1.63978e-22	Macrophage	Fumarate	TCA_cycle
Succinate_Fumarate	11	2.74542e-37	-9.95643e-08	1.94925e-35	SMC	Fumarate	TCA_cycle
Succinate_Fumarate	11	5.05913e-05	-4.23115e-08	0.00672865	Mast	Fumarate	TCA_cycle
Succinate_in_Succinate	75	2.08608e-47	2.51568e-10	1.27251e-45	Endothelium	Succinate	Transporters
Succinate_in_Succinate	75	4.18476e-12	1.01362e-10	1.59021e-10	Macrophage	Succinate	Transporters
Succinyl-CoA_Succinate	10	1.72887e-75	7.96917e-05	1.31394e-73	Endothelium	Succinate	TCA_cycle
Succinyl-CoA_Succinate	10	3.73572e-13	9.56849e-05	1.53165e-11	Macrophage	Succinate	TCA_cycle
Succinyl-CoA_Succinate	10	8.21917e-36	0.00018355	5.42465e-34	SMC	Succinate	TCA_cycle
Threonine_Propanoyl-CoA	32	1.12399e-66	3.56198e-05	8.20515e-65	Endothelium	Propanoyl-CoA	Serine
Threonine_Propanoyl-CoA	32	3.04787e-36	3.20862e-05	3.50505e-34	Macrophage	Propanoyl-CoA	Serine
Threonine_Propanoyl-CoA	32	1.63526e-44	4.28193e-05	1.35726e-42	SMC	Propanoyl-CoA	Serine
Threonine_Propanoyl-CoA	32	2.76129e-09	8.28198e-08	2.81652e-07	Tcell	Propanoyl-CoA	Serine
Threonine_Propanoyl-CoA	32	4.31333e-05	2.41693e-05	0.00577986	Mast	Propanoyl-CoA	Serine
Threonine_in_Threonine	84	0	2.49335e-08	0	Endothelium	Threonine	Transporters
Threonine_in_Threonine	84	1.21898e-70	3.31524e-07	1.80409e-68	Macrophage	Threonine	Transporters
Threonine_in_Threonine	84	6.50418e-143	4.01765e-09	9.88635e-141	SMC	Threonine	Transporters
Thymine_Succinyl-CoA	166	2.76271e-167	3.57447e-05	3.23237e-165	Endothelium	Succinyl-CoA	Purimidine
Thymine_Succinyl-CoA	166	8.52662e-06	3.5858e-05	0.000204639	Macrophage	Succinyl-CoA	Purimidine
Thymine_Succinyl-CoA	166	3.35144e-56	2.06028e-05	3.41846e-54	SMC	Succinyl-CoA	Purimidine
Tyrosine_Fumarate	57	2.04349e-54	0.000218041	1.30783e-52	Endothelium	Fumarate	Leu_Val_Ile
Tyrosine_Fumarate	57	4.45941e-121	0.00293171	7.04587e-119	Macrophage	Fumarate	Leu_Val_Ile
Tyrosine_Fumarate	57	4.23815e-29	0.000895207	2.33098e-27	SMC	Fumarate	Leu_Val_Ile
Tyrosine_Fumarate	57	7.76724e-25	-1.60058e-06	1.14955e-22	Tcell	Fumarate	Leu_Val_Ile
Tyrosine_Fumarate	57	0.000346007	6.4816e-05	0.0401368	Mast	Fumarate	Leu_Val_Ile
Tyrosine_Tyrosine-OUT	58	0	-0.00802766	0	Endothelium	Tyrosine-OUT	Leu_Val_Ile
Tyrosine_Tyrosine-OUT	58	1.45511e-11	7.27331e-05	4.21983e-10	SMC	Tyrosine-OUT	Leu_Val_Ile
Tyrosine_Tyrosine-OUT	58	2.32935e-06	4.03811e-05	0.000349403	Mast	Tyrosine-OUT	Leu_Val_Ile
Tyrosine_in_Tyrosine	94	0	2.79391e-05	0	Endothelium	Tyrosine	Transporters
Tyrosine_in_Tyrosine	94	2.4735e-45	0.00178542	3.09187e-43	Macrophage	Tyrosine	Transporters
Tyrosine_in_Tyrosine	94	1.06238e-160	1.62923e-06	1.64668e-158	SMC	Tyrosine	Transporters
Tyrosine_in_Tyrosine	94	1.31518e-05	2.32654e-05	0.000960078	Tcell	Tyrosine	Transporters
Tyrosine_in_Tyrosine	94	2.8024e-05	4.49993e-06	0.00386731	Bcell	Tyrosine	Transporters
UDP-N-acetylglucosamine_CMP-N-acetylneuraminate	112	3.80271e-11	2.42034e-06	9.88705e-10	Endothelium	CMP-N-acetylneuraminate	Glycosaminoglycan
UDP-N-acetylglucosamine_CMP-N-acetylneuraminate	112	1.44764e-49	5.44083e-06	1.88193e-47	Macrophage	CMP-N-acetylneuraminate	Glycosaminoglycan
UDP-N-acetylglucosamine_CMP-N-acetylneuraminate	112	1.2965e-59	1.79775e-06	1.37429e-57	SMC	CMP-N-acetylneuraminate	Glycosaminoglycan
UDP-glucuronic acid+UDP-N-acetylglucosamine_Hyaluronic acid	110	8.2866e-33	6.42893e-08	4.1433e-31	Endothelium	Hyaluronic acid	Hyaluronic_acid
UDP-glucuronic acid+UDP-N-acetylglucosamine_Hyaluronic acid	110	0.000250295	9.92896e-10	0.00350413	SMC	Hyaluronic acid	Hyaluronic_acid
UMP_B-Alanine	152	3.27868e-13	5.98569e-05	8.85245e-12	Endothelium	B-Alanine	Purimidine
UMP_B-Alanine	152	9.9197e-08	4.68316e-05	2.77752e-06	Macrophage	B-Alanine	Purimidine
UMP_B-Alanine	152	1.20782e-61	5.12367e-05	1.34068e-59	SMC	B-Alanine	Purimidine
UMP_B-Alanine	152	9.19262e-05	5.8427e-06	0.00615906	Tcell	B-Alanine	Purimidine
UMP_B-Alanine	152	1.35066e-10	2.84791e-06	2.09352e-08	Bcell	B-Alanine	Purimidine
UMP_B-Alanine	152	0.000121846	3.07314e-05	0.0155963	Mast	B-Alanine	Purimidine
UMP_CDP	153	7.50537e-93	0.000738685	6.52967e-91	Endothelium	CDP	Purimidine
UMP_CDP	153	4.39628e-15	0.0004813	1.93436e-13	Macrophage	CDP	Purimidine
UMP_CDP	153	2.72764e-08	0.000128687	6.27358e-07	SMC	CDP	Purimidine
UMP_CDP	153	2.14704e-07	4.55788e-06	1.86792e-05	Tcell	CDP	Purimidine
UTP_CDP	155	1.62959e-79	0.0598621	1.27108e-77	Endothelium	CDP	Purimidine
UTP_CDP	155	6.19875e-27	0.0395206	5.64086e-25	Macrophage	CDP	Purimidine
UTP_CDP	155	6.30884e-19	0.030445	2.7128e-17	SMC	CDP	Purimidine
UTP_CDP	155	3.04066e-11	0.000468655	3.43595e-09	Tcell	CDP	Purimidine
Uracil_B-Alanine	154	2.37462e-174	3.63292e-05	2.8258e-172	Endothelium	B-Alanine	Purimidine
Uracil_B-Alanine	154	1.40556e-70	8.85299e-06	1.65856e-68	SMC	B-Alanine	Purimidine
Uracil_B-Alanine	154	8.86719e-06	2.97505e-07	0.00126801	Bcell	B-Alanine	Purimidine
Valine_Succinyl-CoA	54	1.7799e-104	0.000720881	1.67311e-102	Endothelium	Succinyl-CoA	Leu_Val_Ile
Valine_Succinyl-CoA	54	8.8333e-39	0.000890105	1.04233e-36	Macrophage	Succinyl-CoA	Leu_Val_Ile
Valine_Succinyl-CoA	54	2.62717e-32	0.000502567	1.52376e-30	SMC	Succinyl-CoA	Leu_Val_Ile
Valine_Succinyl-CoA	54	5.65769e-09	8.26498e-06	5.54453e-07	Tcell	Succinyl-CoA	Leu_Val_Ile
Valine_Succinyl-CoA	54	6.64219e-05	5.86538e-06	0.00883411	Bcell	Succinyl-CoA	Leu_Val_Ile
Valine_in_Valine	96	1.20347e-58	-2.43706e-08	8.18359e-57	Endothelium	Valine	Transporters
XMP_GMP	170	3.32318e-18	0.000110307	1.03019e-16	Endothelium	GMP	Purine
XMP_GMP	170	2.13169e-20	0.000117318	1.36428e-18	Macrophage	GMP	Purine
XMP_GMP	170	6.72241e-64	0.000153738	7.59632e-62	SMC	GMP	Purine
XMP_GMP	170	0.000236934	4.20105e-05	0.014216	Tcell	GMP	Purine
XMP_Guanine	148	3.38938e-59	1.10943e-06	2.33867e-57	Endothelium	Guanine	Purine
XMP_Guanine	148	2.40063e-37	4.22357e-07	2.80874e-35	Macrophage	Guanine	Purine
XMP_Guanine	148	7.62567e-40	2.07072e-07	5.79551e-38	SMC	Guanine	Purine
XMP_Xanthine	145	4.75119e-32	0.000106952	5.08378e-30	Macrophage	Xanthine	Purine
XMP_Xanthine	145	1.91207e-23	4.48985e-05	8.6043e-22	SMC	Xanthine	Purine
XMP_Xanthine	145	2.07813e-11	1.63934e-05	2.38984e-09	Tcell	Xanthine	Purine
XMP_Xanthine	145	2.57452e-08	5.91655e-06	3.96477e-06	Bcell	Xanthine	Purine
XMP_Xanthine	145	0.000425262	7.42882e-05	0.047204	Mast	Xanthine	Purine
dCDP_Deoxycytidine	158	1.43622e-21	0.00314211	1.01972e-19	Macrophage	Deoxycytidine	Purimidine
dCDP_Deoxycytidine	158	1.41645e-47	0.000113721	1.28897e-45	SMC	Deoxycytidine	Purimidine
dCDP_Deoxycytidine	158	3.27969e-09	0.000176355	3.27969e-07	Tcell	Deoxycytidine	Purimidine
dCDP_Deoxycytidine	158	7.46341e-05	0.00013168	0.00985171	Bcell	Deoxycytidine	Purimidine
dCDP_Deoxycytidine	158	5.67707e-06	0.00138986	0.000823175	Mast	Deoxycytidine	Purimidine
dCDP_dCMP	171	4.40546e-75	6.10181e-07	3.3041e-73	Endothelium	dCMP	Purimidine
dCDP_dCMP	171	9.3736e-56	3.3602e-07	1.30293e-53	Macrophage	dCMP	Purimidine
dCDP_dCMP	171	1.07499e-84	8.13956e-07	1.34374e-82	SMC	dCMP	Purimidine
dCDP_dCMP	171	3.75425e-06	5.31052e-07	0.000548121	Mast	dCMP	Purimidine
dCDP_dCTP	161	1.07253e-132	0.00141338	1.15833e-130	Endothelium	dCTP	Purimidine
dCDP_dCTP	161	0.000157739	0.000183037	0.00315479	Macrophage	dCTP	Purimidine
dCDP_dCTP	161	4.14662e-07	0.000246119	7.46392e-06	SMC	dCTP	Purimidine
dCDP_dCTP	161	1.07858e-10	-3.20915e-06	1.19722e-08	Tcell	dCTP	Purimidine
dCDP_dCTP	161	0.000141785	1.74108e-05	0.0180067	Bcell	dCTP	Purimidine
dCDP_dUMP	160	2.31232e-99	6.03081e-08	2.10421e-97	Endothelium	dUMP	Purimidine
dCDP_dUMP	160	1.76958e-50	1.30036e-08	2.35354e-48	Macrophage	dUMP	Purimidine
dCDP_dUMP	160	2.53829e-82	7.03796e-08	3.14748e-80	SMC	dUMP	Purimidine
dCDP_dUMP	160	6.93859e-06	6.40815e-09	0.000992218	Mast	dUMP	Purimidine
dCMP_Deoxycytidine	159	7.11671e-16	8.72374e-05	3.34485e-14	Macrophage	Deoxycytidine	Purimidine
dCMP_Deoxycytidine	159	1.34015e-34	9.72622e-07	8.57699e-33	SMC	Deoxycytidine	Purimidine
dCMP_Deoxycytidine	159	1.61997e-07	6.57005e-06	1.44177e-05	Tcell	Deoxycytidine	Purimidine
dCMP_Deoxycytidine	159	0.000148353	6.90361e-06	0.0186924	Bcell	Deoxycytidine	Purimidine
dCMP_Deoxycytidine	159	0.000124065	1.77281e-05	0.0157563	Mast	Deoxycytidine	Purimidine
dTMP_Succinyl-CoA	164	2.97097e-19	3.56386e-06	1.78258e-17	Macrophage	Succinyl-CoA	Purimidine
dTMP_Succinyl-CoA	164	4.11276e-64	5.985e-07	4.72968e-62	SMC	Succinyl-CoA	Purimidine
dTMP_dTTP	165	2.455e-120	0.000900407	2.455e-118	Endothelium	dTTP	Purimidine
dTMP_dTTP	165	2.39219e-16	0.00030468	1.14825e-14	Macrophage	dTTP	Purimidine
dTMP_dTTP	165	1.61493e-05	0.000187069	0.000258388	SMC	dTTP	Purimidine
dTMP_dTTP	165	7.27901e-10	2.63783e-06	7.86133e-08	Tcell	dTTP	Purimidine
dUMP_Deoxyuridine	162	1.63053e-15	3.06263e-05	4.89159e-14	Endothelium	Deoxyuridine	Purimidine
dUMP_Deoxyuridine	162	8.71328e-46	6.37487e-05	1.09787e-43	Macrophage	Deoxyuridine	Purimidine
dUMP_Deoxyuridine	162	2.90007e-44	5.2902e-05	2.37806e-42	SMC	Deoxyuridine	Purimidine
dUMP_Deoxyuridine	162	3.59533e-06	4.12939e-06	0.0005393	Bcell	Deoxyuridine	Purimidine
dUMP_Deoxyuridine	162	9.86481e-05	6.95671e-05	0.0127256	Mast	Deoxyuridine	Purimidine
glutamate_in_glutamate	91	3.11215e-190	-1.26979e-06	3.79683e-188	Endothelium	glutamate	Transporters
glutamate_in_glutamate	91	3.98888e-19	1.09766e-05	2.35344e-17	Macrophage	glutamate	Transporters
glutamate_in_glutamate	91	1.05886e-157	4.40387e-07	1.63064e-155	SMC	glutamate	Transporters
lysine_Acetyl-CoA	60	6.24683e-20	0.000114669	3.9355e-18	Macrophage	Acetyl-CoA	Leu_Val_Ile
lysine_Acetyl-CoA	60	1.74032e-15	8.31023e-05	6.43919e-14	SMC	Acetyl-CoA	Leu_Val_Ile
lysine_Acetyl-CoA	60	2.34776e-06	4.48752e-06	0.000185473	Tcell	Acetyl-CoA	Leu_Val_Ile
lysine_Acetyl-CoA	60	0.000159415	2.91992e-06	0.0197674	Bcell	Acetyl-CoA	Leu_Val_Ile
phenylalanine_in_phenylalanine	95	0	2.96298e-05	0	Endothelium	phenylalanine	Transporters
phenylalanine_in_phenylalanine	95	1.43734e-69	0.000542104	2.1129e-67	Macrophage	phenylalanine	Transporters
phenylalanine_in_phenylalanine	95	1.23125e-120	8.77825e-07	1.82225e-118	SMC	phenylalanine	Transporters
serine_in_serine	79	7.82477e-30	9.22672e-06	3.59939e-28	Endothelium	serine	Transporters
serine_in_serine	79	5.78251e-10	9.69344e-05	2.02388e-08	Macrophage	serine	Transporters
serine_in_serine	79	2.47584e-55	8.34394e-06	2.47584e-53	SMC	serine	Transporters
