## supplementary figures and tables for "Single-Cell Transcriptomic Profiling Unveils Critical Metabolic Alterations and Signatures in Progression of Atherosclerosis": Table S1.xlsx

### Sheet: Sheet1
Table S4 Genes signatures related to glucose/hexosamine/sialic acid metabolism
Pathway	Abbreviation	Full title
Glucose metabolism	HK1	Hexokinase1
	HK2	Hexokinase2
	HK3	Hexokinase3
	PFKL	Phosphofructokinase, liver
	ALDOA	Aldolase A
	GAPDH	Glyceraldehyde-3-phosphate dehydrogenase
	PGK1	Phosphoglycerate kinase 1
	PGAM1	Phosphoglycerate mutase 1
	ENO1	Enolase1
	ENO2	Enolase2
	ENO3	Enolase3
	PKM	Pyruvate kinase
	LDHA	L-lactate dehydrogenase A chain
	PFKFB3	6-phosphofructo-2-kinase/fructose-2,6-bisphosphatase 3
Hexosamine pathway	GFPT1	Glutamine--fructose-6-phosphate aminotransferase1
	GFPT2	Glutamine--fructose-6-phosphate aminotransferase2
	GNPNAT1	Glucosamine 6-phosphate N-acetyltransferase1
	PGM3	Phosphoacetylglucosamine mutase
	UAP1	UDP-N-acetylhexosamine pyrophosphorylase
	OGT	O-GlcNAc transferase
	OGA	O-GlcNAcase
Sialic acid metabolism	GNE	Bifunctional UDP-N-acetylglucosamine 2-epimerase/N-acetylmannosamine kinase
	NANS	N-Acetylneuraminate Synthase
	NANP	N-acylneuraminate-9-phosphatase
	CMAS	CMP-N-acetylneuraminic acid synthase
	CMAHP	Cytidine monophospho-N-acetylneuraminic acid hydroxylase
	NPL	N-Acetylneuraminate pyruvate lyase
	ST3GAL1-6	ST3 beta-galactoside alpha-2,3-sialyltransferase 1-6
	ST6GAL1-2	ST6 beta-galactoside alpha-2,6-sialyltransferase 1-2
	ST6GALNAC1-6	ST6 N-Acetylgalactosaminide Alpha-2,6-Sialyltransferase 1-6
	ST8SIA1-6	ST8 Alpha-N-Acetyl-Neuraminide Alpha-2,8-Sialyltransferase 1-6
	NEU 1-4	Neuraminidase 1-4
